# Cancer Stemness Online: A resource for investigating cancer stemness and associations with immune response

**DOI:** 10.1101/2024.03.14.585118

**Authors:** Weiwei Zhou, Minghai Su, Tiantongfei Jiang, Yunjin Xie, Jingyi Shi, Yingying Ma, Kang Xu, Gang Xu, Yongsheng Li, Juan Xu

**Author notes:** These authors contributed equally to this work (Weiwei Zhou, Minghai Su, Tiantongfei Jiang). **Corresponding authors:** Yongsheng Li, Juan Xu.

## Abstract

Cancer progression involves the gradual loss of a differentiated phenotype and acquisition of progenitor and stem-cell-like features, which are potential culprit in immunotherapy resistance. Although the state-of-art predictive computational methods have facilitated predicting the cancer stemness, currently there is no efficient resource that can meet various requirements of usage. Here, we presented the Cancer Stemness Online, an integrated resource for efficiently scoring cancer stemness potential at bulk and single-cell level. The resource integrates 8 robust predictive algorithms as well as 27 signature gene sets associated with cancer stemness for predicting the stemness scores. Downstream analyses were performed from five different aspects, including identifying the signature genes of cancer stemness, exploring the association with cancer hallmarks, cellular states, immune response and communication with immune cells, investigating the contributions for patient survival and the robustness analysis of cancer stemness among different methods. Moreover, the pre-calculated cancer stemness atlas for more than 40 cancer types can be accessed by users. Both the tables and diverse visualization for the analytical results are available for download. Together, Cancer Stemness Online is a powerful resource for scoring cancer stemness and going deeper and wider in the downstream functional interpretation, including immune response as well as cancer hallmark. Cancer Stemness Online is freely accessible at http://bio-bigdata.hrbmu.edu.cn/CancerStemnessOnline.
