## Supplementary material for "Cancer Stemness Online: A resource for investigating cancer stemness and associations with immune response": Table S1

### Sheet: Sheet1
Stemness marker gene set	Publication	Date	Range
Ben_Eed_targets	An embryonic stem cell-like gene expression signature in poorly differentiated aggressive human tumors	2008-05-01	pan-cancer
Ben_ES_exp1	An embryonic stem cell-like gene expression signature in poorly differentiated aggressive human tumors	2008-05-01	pan-cancer
Ben_ES_exp2	An embryonic stem cell-like gene expression signature in poorly differentiated aggressive human tumors	2008-05-01	pan-cancer
Ben_ES_TFs	An embryonic stem cell-like gene expression signature in poorly differentiated aggressive human tumors	2008-05-01	pan-cancer
Ben_H3K27_bound	An embryonic stem cell-like gene expression signature in poorly differentiated aggressive human tumors	2008-05-01	pan-cancer
Ben_Myc_targets1	An embryonic stem cell-like gene expression signature in poorly differentiated aggressive human tumors	2008-05-01	pan-cancer
Ben_Myc_targets2	An embryonic stem cell-like gene expression signature in poorly differentiated aggressive human tumors	2008-05-01	pan-cancer
Ben_Nanog_targets	An embryonic stem cell-like gene expression signature in poorly differentiated aggressive human tumors	2008-05-01	pan-cancer
Ben_NOS_targets	An embryonic stem cell-like gene expression signature in poorly differentiated aggressive human tumors	2008-05-01	pan-cancer
Ben_NOS_TFs	An embryonic stem cell-like gene expression signature in poorly differentiated aggressive human tumors	2008-05-01	pan-cancer
Ben_Oct4_targets	An embryonic stem cell-like gene expression signature in poorly differentiated aggressive human tumors	2008-05-01	pan-cancer
Ben_PRC2_targets	An embryonic stem cell-like gene expression signature in poorly differentiated aggressive human tumors	2008-05-01	pan-cancer
Ben_Sox2_targets	An embryonic stem cell-like gene expression signature in poorly differentiated aggressive human tumors	2008-05-01	pan-cancer
Ben_Suz12_targets	An embryonic stem cell-like gene expression signature in poorly differentiated aggressive human tumors	2008-05-01	pan-cancer
Kim_ES_TFs_ref_m2h	Embryonic stem cell-specific signatures in cancer: insights into genomic regulatory networks and implications for medicine	2011-11-29	pan-cancer
Kim_et_al_core_m2h	Embryonic stem cell-specific signatures in cancer: insights into genomic regulatory networks and implications for medicine	2011-11-29	pan-cancer
Kim_et_al_Myc_m2h	Embryonic stem cell-specific signatures in cancer: insights into genomic regulatory networks and implications for medicine	2011-11-29	pan-cancer
Kim_et_al_PRC_m2h	Embryonic stem cell-specific signatures in cancer: insights into genomic regulatory networks and implications for medicine	2011-11-29	pan-cancer
Palme_SCGS	A gene expression profile of stem cell pluripotentiality and differentiation is conserved across diverse solid and hematopoietic cancers	2012-08-21	pan-cancer
Zhang_Stem.Sig	Integrated analysis of single-cell and bulk RNA sequencing data reveals a pan-cancer stemness signature predicting immunotherapy response	2022-04-29	pan-cancer
Yan_CD133_GBM_up	A CD133-related gene expression signature identifies an aggressive glioblastoma subtype with excessive mutations	2011-01-25	GBM
Mizuno_Ipsc118	Inactivation of p53 in breast cancers correlates with stem cell transcriptional signatures	2010-12-28	BRCA
Mizuno_iPSC340	Inactivation of p53 in breast cancers correlates with stem cell transcriptional signatures	2010-12-28	BRCA
Shats_et_al_CSR	Using a stem cell-based signature to guide therapeutic selection in cancer	2011-03-01	BRCA
Shats_et_al_iPS	Using a stem cell-based signature to guide therapeutic selection in cancer	2011-03-01	BRCA
VeneziaHSC_cPsig_m2h	Molecular signatures of proliferation and quiescence in hematopoietic stem cells	2004-10-01	Hematopoietic stem cells
VeneziaHSC_ES_m2h	Molecular signatures of proliferation and quiescence in hematopoietic stem cells	2004-10-01	Hematopoietic stem cells
